# Feed-forward loops by NR5A2 ensure robust gene activation during pre-implantation development

**DOI:** 10.1101/2025.02.14.638292

**Authors:** Wataru Kobayashi, Siwat Ruangroengkulrith, Eda Nur Arslantas, Adarsh Mohanan, Kikuë Tachibana

## Abstract

The pioneer transcription factor NR5A2 plays multiple roles in regulating zygotic genome activation and expression of lineage-determining factor during mouse pre-implantation development. However, how NR5A2 differentially regulates transcriptional networks at distinct developmental stages remains unknown. Here, we demonstrate the dynamics of chromatin binding profiles of NR5A2 from the 2-cell to morula stage, which corresponds to the totipotency-to-pluripotency transition. Our NR5A2 CUT&Tag analysis identifies lineage-determining factor KLF and GATA families as co-regulators for NR5A2 in mouse embryos. We find that KLF5 cooperates with NR5A2 to enhance H3K27ac deposition, and NR5A2 predominantly promotes chromatin accessibility. NR5A2 regulates *Xist* expression either directly or indirectly through its role in up-regulating GATA factor expression. *In vitro* assays reveal that NR5A2 co-binds to nucleosomes with KLF5 and GATA6, suggesting that these pioneer transcription factors can simultaneously bind to the chromatin. Our findings highlight the role of NR5A2 in ensuring robust gene activation during pre-implantation development through feed-forward regulatory loops with lineage-determining transcription factors.
