## Supplementary material for "Feed-forward loops by NR5A2 ensure robust gene activation during pre-implantation development": Table 2

### Sheet: Sheet1
Table SI XX NGS used for chromHMM
Method	Marker	cell type	Accession
ATAC	-	2C	This study
ATAC	-	4C	This study
ATAC	-	8C	This study
ATAC	-	Morula	This study
CUT&Tag	H3K27ac	2C	This study
CUT&Tag	H3K27ac	4C	This study
CUT&Tag	H3K27ac	8C	This study
CUT&Tag	H3K27ac	Morula	This study
ChIP-seq	H3K27ac	mESC	GSE72784
ChIP-seq	H3K27me3	2C	GSE73952
ChIP-seq	H3K27me3	4C	GSE73952
ChIP-seq	H3K27me3	8C	GSE73952
ChIP-seq	H3K27me3	Morula	GSE73952
ChIP-seq	H3K27me3	mESC	GSE73952
ChIP-seq	H3K4me3	2C	GSE71434
ChIP-seq	H3K4me3	4C	GSE71434
ChIP-seq	H3K4me3	8C	GSE71434
ChIP-seq	H3K4me3	mESC	GSE71434
ChIP-seq	H3K9me3	2C	GSE98149
ChIP-seq	H3K9me3	4C	GSE98149
ChIP-seq	H3K9me3	8C	GSE98149
ChIP-seq	H3K9me3	Morula	GSE98149
ChIP-seq	H3K9me3	mESC	GSE98149
